# A Self-attention Graph Convolutional Network for Precision Multi-tumour Early Diagnostics with DNA Methylation Data

**DOI:** 10.1101/2022.02.11.480173

**Authors:** Xue Jiang, Zhiqi Li, Aamir Mehmood, Heng Wang, Qiankun Wang, Yanyi Chu, Xueying Mao, Jing Zhao, Mingming Jiang, Bowen Zhao, Guanning Lin, Edwin Wang, Dongqing Wei

**Affiliations:** School of Life Sciences and Biotechnology, Shanghai Jiao Tong University, Shanghai 200030, China; Department of Biochemistry and Molecular Biology, Medical Genetics, and Oncology, Cumming School of Medicine, University of Calgary, Calgary, Alberta, Canada; International School of Cosmetics, School of Perfume and Aroma Technology, Shanghai Institute of Technology; School of Biomedical Engineering, Shanghai Jiao Tong University, Shanghai 200030, China

**Keywords:** Self-attention mechanism, Graph convolutional network, Key methylation sites, Multi-tumour early diagnostics

## Abstract

DNA methylation data-based precision tumor early diagnostics is emerging as state of the art technology, which could capture the signals of cancer occurrence 3∼5 years in advance and clinically more homogenous groups. At present, the sensitivity of early detection for many tumors is about 30%, which needs to be significantly improved. Nevertheless, based on the genome wide DNA methylation information, one could comprehensively characterize the entire molecular genetic landscape of the tumors and subtle differences among various tumors. With the accumulation of DNA methylation data, we need to develop high-performance methods that can model and consider more unbiased information. According to the above analysis, we have designed a self-attention graph convolutional network to automatically learn key methylation sites in a data-driven way for precision multi-tumor early diagnostics. Based on the selected methylation sites, we further trained a multi-class classification support vector machine. Large amount experiments have been conducted to investigate the performance of the computational pipeline. Experimental results demonstrated the effectiveness of the selected key methylation sites which are highly relevant for blood diagnosis.
