## Supplemental Table 1 for "A Self-attention Graph Convolutional Network for Precision Multi-tumour Early Diagnostics with DNA Methylation Data"

### Sheet: sample_info_new
	bladder			brain			breast			bronchus			cervix			corpus			kidney			liver			prostate			stomach			thyroid
	all	case	normal	all	case	normal	all	case	normal	all	case	normal	all	case	normal	all	case	normal	all	case	normal	all	case	normal	all	case	normal	all	case	normal	all	case	normal
Total, n	438	417	21	686	684	2	886	791	95	914	841	73	309	306	3	474	440	34	872	668	204	468	412	56	542	492	50	398	396	2	570	514	56
Age, Mean ± SD	68.05+/-10.60	67.99+/-10.55	69.19+/-11.41	46.45+/-14.95	46.42+/-14.94	67.00+/-0.00	57.95+/-13.41	58.01+/-13.16	57.48+/-15.27	66.16+/-9.74	66.07+/-9.65	67.08+/-10.66	48.32+/-13.78	48.26+/-13.79	54.33+/-11.44	63.98+/-11.20	64.22+/-11.17	60.97+/-11.15	61.17+/-12.39	60.54+/-12.54	63.21+/-11.66	60.23+/-13.75	59.75+/-13.45	63.79+/-15.35	61.13+/-6.77	61.06+/-6.79	61.88+/-6.46	65.25+/-10.66	65.22+/-10.67	71.00+/-7.00	47.10+/-15.85	47.24+/-15.72	45.79+/-16.96
Sex, n(%)
Female, n (%)	119(27.2%)	109(26.1%)	10(47.6%)	302(44.0%)	302(44.2%)	0(0.0%)	877(99.0%)	782(98.9%)	95(100.0%)	376(41.1%)	348(41.4%)	28(38.4%)	309(100.0%)	306(100.0%)	3(100.0%)	474(100.0%)	440(100.0%)	34(100.0%)	283(32.5%)	215(32.2%)	68(33.3%)	163(34.8%)	141(34.2%)	22(39.3%)	0(0.0%)	0(0.0%)	0(0.0%)	138(34.7%)	136(34.3%)	2(100.0%)	417(73.2%)	375(73.0%)	42(75.0%)
Race, n(%)
White	351(80.1%)	333(79.9%)	18(85.7%)	607(88.5%)	607(88.7%)	0(0.0%)	666(75.2%)	577(72.9%)	89(93.7%)	698(76.4%)	639(76.0%)	59(80.8%)	213(68.9%)	211(69.0%)	2(66.7%)	321(67.7%)	296(67.3%)	25(73.5%)	710(81.4%)	529(79.2%)	181(88.7%)	256(54.7%)	215(52.2%)	41(73.2%)	453(83.6%)	406(82.5%)	47(94.0%)	257(64.6%)	255(64.4%)	2(100.0%)	375(65.8%)	337(65.6%)	38(67.9%)
African American	24(5.5%)	22(5.3%)	2(9.5%)	47(6.9%)	47(6.9%)	0(0.0%)	164(18.5%)	160(20.2%)	4(4.2%)	83(9.1%)	77(9.2%)	6(8.2%)	30(9.7%)	29(9.5%)	1(33.3%)	104(21.9%)	98(22.3%)	6(17.6%)	122(14.0%)	108(16.2%)	14(6.9%)	26(5.6%)	19(4.6%)	7(12.5%)	62(11.4%)	59(12.0%)	3(6.0%)	13(3.3%)	13(3.3%)	0(0.0%)	32(5.6%)	26(5.1%)	6(10.7%)
Asian	44(10.0%)	44(10.6%)	0(0.0%)	8(1.2%)	8(1.2%)	0(0.0%)	40(4.5%)	39(4.9%)	1(1.1%)	13(1.4%)	12(1.4%)	1(1.4%)	20(6.5%)	20(6.5%)	0(0.0%)	9(1.9%)	8(1.8%)	1(2.9%)	10(1.1%)	9(1.3%)	1(0.5%)	172(36.8%)	166(40.3%)	6(10.7%)	12(2.2%)	12(2.4%)	0(0.0%)	88(22.1%)	88(22.2%)	0(0.0%)	56(9.8%)	53(10.3%)	3(5.4%)
Other	19(4.3%)	18(4.3%)	1(4.8%)	20(2.9%)	19(2.8%)	1(50.0%)	16(1.8%)	15(1.9%)	1(1.1%)	120(13.1%)	113(13.4%)	7(9.6%)	46(14.9%)	46(15.0%)	0(0.0%)	40(8.4%)	38(8.6%)	2(5.9%)	30(3.4%)	22(3.3%)	8(3.9%)	14(3.0%)	12(2.9%)	2(3.6%)	15(2.8%)	15(3.0%)	0(0.0%)	40(10.1%)	40(10.1%)	0(0.0%)	107(18.8%)	98(19.1%)	9(16.1%)
Age Group, n(%)
Age>=65	263(60.0%)	250(60.0%)	13(61.9%)	84(12.3%)	83(12.2%)	1(100.0%)	246(27.8%)	220(27.8%)	26(27.4%)	495(55.9%)	453(55.7%)	42(57.5%)	36(11.7%)	35(11.4%)	1(33.3%)	208(44.2%)	198(45.3%)	10(29.4%)	318(36.6%)	233(35.0%)	85(41.7%)	192(41.1%)	157(38.2%)	35(62.5%)	161(29.7%)	143(29.1%)	18(36.0%)	208(52.9%)	207(52.9%)	1(50.0%)	81(14.2%)	71(13.8%)	10(17.9%)
Overall Clinical Stage, n(%)
I	4(0.9%)	4(1.0%)	0(0.0%)	0(0.0%)	0(0.0%)	0(0.0%)	139(15.7%)	126(15.9%)	13(13.7%)	475(52.0%)	432(51.4%)	43(58.9%)	0(0.0%)	0(0.0%)	0(0.0%)	0(0.0%)	0(0.0%)	0(0.0%)	424(48.6%)	350(52.4%)	74(36.3%)	222(47.4%)	195(47.3%)	27(48.2%)	0(0.0%)	0(0.0%)	0(0.0%)	52(13.1%)	52(13.1%)	0(0.0%)	322(56.5%)	288(56.0%)	34(60.7%)
II	136(31.1%)	131(31.4%)	5(23.8%)	0(0.0%)	0(0.0%)	0(0.0%)	501(56.5%)	441(55.8%)	60(63.2%)	261(28.6%)	249(29.6%)	12(16.4%)	0(0.0%)	0(0.0%)	0(0.0%)	0(0.0%)	0(0.0%)	0(0.0%)	91(10.4%)	74(11.1%)	17(8.3%)	104(22.2%)	96(23.3%)	8(14.3%)	0(0.0%)	0(0.0%)	0(0.0%)	127(31.9%)	125(31.6%)	2(100.0%)	59(10.4%)	52(10.1%)	7(12.5%)
III	150(34.2%)	143(34.3%)	7(33.3%)	0(0.0%)	0(0.0%)	0(0.0%)	221(24.9%)	201(25.4%)	20(21.1%)	142(15.5%)	128(15.2%)	14(19.2%)	0(0.0%)	0(0.0%)	0(0.0%)	0(0.0%)	0(0.0%)	0(0.0%)	207(23.7%)	138(20.7%)	69(33.8%)	97(20.7%)	87(21.1%)	10(17.9%)	0(0.0%)	0(0.0%)	0(0.0%)	172(43.2%)	172(43.4%)	0(0.0%)	125(21.9%)	113(22.0%)	12(21.4%)
IV	146(33.3%)	137(32.9%)	9(42.9%)	0(0.0%)	0(0.0%)	0(0.0%)	12(1.4%)	11(1.4%)	1(1.1%)	27(3.0%)	24(2.9%)	3(4.1%)	0(0.0%)	0(0.0%)	0(0.0%)	0(0.0%)	0(0.0%)	0(0.0%)	120(13.8%)	78(11.7%)	42(20.6%)	11(2.4%)	10(2.4%)	1(1.8%)	0(0.0%)	0(0.0%)	0(0.0%)	33(8.3%)	33(8.3%)	0(0.0%)	60(10.5%)	57(11.1%)	3(5.4%)
Missing/Not expected to be staged	2(0.5%)	2(0.5%)	0(0.0%)	686(100.0%)	684(100.0%)	2(100.0%)	13(1.5%)	12(1.5%)	1(1.1%)	9(1.0%)	8(1.0%)	1(1.4%)	309(100.0%)	306(100.0%)	3(100.0%)	474(100.0%)	440(100.0%)	34(100.0%)	30(3.4%)	28(4.2%)	2(1.0%)	34(7.3%)	24(5.8%)	10(17.9%)	542(100.0%)	492(100.0%)	50(100.0%)	14(3.5%)	14(3.5%)	0(0.0%)	4(0.7%)	4(0.8%)	0(0.0%)
